# SteMClass: A DNA Methylation-Based Classifier for iPSC In Vitro Differentiation States

**DOI:** 10.1101/2025.09.02.673063

**Authors:** Eilís Perez, Valeria Fernandez Vallone, Daniel Teichmann, Philipp Euskirchen, Christin Siewert, Brendan Osberg, Peggy Wolkenstein, Sebastian Diecke, Harald Stachelscheid, David Capper

## Abstract

Human induced pluripotent stem cells (iPSCs) hold great promise for regenerative medicine, disease modelling, and drug discovery, but most downstream applications require differentiation into specialised cell types not covered by current quality control assays. Here, we present “SteMClass”, a prototype DNA methylation-based classifier that standardises iPSC differentiation state identification across protocols with one test. We curated a reference cohort of 15 iPSC lines differentiated into seven distinct states (n = 97), performed array-based DNA methylation profiling, and trained a random forest model to classify the eight distinct differentiation states. In nested cross-validation, SteMClass achieved a Brier score of 0.018, and on an independent cohort (n = 58) attained 96.5% accuracy (Cohen’s K = 0.959) with a 3% rejection rate. Applied to external data (n = 249), SteMClass achieved 85.1% overall accuracy (Cohen’s K = 0.687) with a 12.9% rejection rate. Among classified samples (n = 217), accuracy was 97.7% (Cohen’s K = 0.93). SteMClass is compatible with all Illumina methylation array versions, and accessible via an interactive web interface that supports classification and exploration of DNA methylation profiles. By providing a harmonised, single-assay framework for iPSC-derived differentiation state characterisation, SteMClass improves reproducibility and comparability across studies, paving the way for robust quality control standards and accelerating clinical translation.
