## Supplementary Table 2 for "SteMClass: A DNA Methylation-Based Classifier for iPSC In Vitro Differentiation States"

### Sheet: Data Overview
Supplementary Table 2: Data overview
idat_Run_ID	Cell_Line	Differentiation protocol	Cell State	Sex	EPIC_version	Set	Timecourse	Nanopore_seq	CXCR4+	SOX17+	PAX6/SOX2	CD31+	CD144+	CD140b+	NANOG+/OCT3/4+	CPM+	NKX2.1+	GLAST+	only morphology	Sample procedence (laboratory)	Nanopore_Overlapping_CpGs	Nanopore_Number_of_Reads
203821710015_R06C01	CAMi014-A	iPSC	iPSC	Male	v1	Validation		Yes											> 95% culture surface	BIH	3099	13273
205038940051_R03C01	BIHi005-A	iPSC prior to differentiation	iPSC	Male	v1	Training													> 95% culture surface	BIH
203821710015_R05C01	BIHi001-B	iPSC prior to differentiation	iPSC	Male	v1	Training													> 95% culture surface	BIH
206687210042_R03C01	BIHi005-A	iPSC prior to differentiation	iPSC	Male	v1	Validation													> 95% culture surface	BIH
206648960111_R07C01	BIHi005-A	iPSC prior to differentiation	iPSC	Male	v1	Training													> 95% culture surface	BIH
206648960111_R08C01	BIHi005-A	iPSC prior to differentiation	iPSC	Male	v1	Validation	Yes												> 95% culture surface	BIH
203821710015_R08C01	BIHi250-A	iPSC prior to differentiation	iPSC	Female	v1	Validation	Yes												> 95% culture surface	BIH
203821710015_R07C01	BU3 NG	iPSC prior to differentiation	iPSC	Male	v1	Training													> 95% culture surface	BIH
204674430006_R08C01	BIHi001-B	iPSC prior to differentiation	iPSC	Male	v1	Validation													> 95% culture surface	BIH
204339300051_R02C01	BIHi001-B	iPSC prior to differentiation	iPSC	Male	v1	Validation													> 95% culture surface	BIH
207705780010_R05C01	BIHi001-B-1	iPSC master bank	iPSC	Male	v1	Validation									97.7					BIH
207717880131_R03C01	BIHi001-B-10	iPSC master bank	iPSC	Male	v1	Training									99.5					BIH
207717880156_R08C01	BIHi001-B-3	iPSC master bank	iPSC	Male	v1	Training									98.4					BIH
207717880156_R04C01	BIHi001-B-5	iPSC master bank	iPSC	Male	v1	Validation									98.3					BIH
207717880156_R01C01	BIHi001-B-6	iPSC master bank	iPSC	Male	v1	Validation									98.8					BIH
207717880131_R02C01	BIHi005-A-92	iPSC master bank	iPSC	Male	v1	Training									98.7					BIH
207717880131_R07C01	BIHi005-A-93	iPSC master bank	iPSC	Male	v1	Validation									98.3					BIH
207717880131_R04C01	BIHi045-A	iPSC master bank	iPSC	Male	v1	Training									91.02					BIH
205460720167_R04C01	BIHi001-B	iPSC prior to differentiation	iPSC	Male	v1	Training													> 95% culture surface	BIH
205460720167_R05C01	BIHi001-B	iPSC prior to differentiation	iPSC	Male	v1	Training													> 95% culture surface	BIH
204860510034_R07C01	BIHi004-B	Neural Stem Cells Ectoderm Day 7	iPSC derived Ectoderm	Female	v1	Validation		Yes			97.9									BIH	10000	1206742
205460720167_R06C01	BIHi250-A	iPSC prior to differentiation	iPSC	Female	v1	Validation													> 95% culture surface	BIH
205460720167_R07C01	BIHi250-A	iPSC prior to differentiation	iPSC	Female	v1	Training													> 95% culture surface	BIH
207717880120_R07C01	BIHi250-A	iPSC prior to differentiation	iPSC	Female	v1	Training													> 95% culture surface	BIH
204860510034_R03C01	UCSFi001-A-23	iPSC prior to differentiation	iPSC	Male	v1	Training													> 95% culture surface	BIH
208105370048_R05C01	BIHi001-B	iPSC prior to differentiation	iPSC	Male	v2	Surplus	Yes													BIH
208010440041_R05C01	BIHi005-A	iPSC NSC Day -2	iPSC	Male	v2	Surplus														BIH
205854130156_R01C01	BIHi001-B	Astrocyte Day 19	Not Classifiable	Male	v1	Surplus														BIH
205854130156_R03C01	BIHi001-B	Astrocyte Day 19	Not Classifiable	Male	v1	Surplus														BIH
205854130156_R02C01	BIHi001-B	Astrocyte Day 19	Not Classifiable	Male	v1	Surplus														BIH
208010440130_R06C01	BIHi001-B	Astrocyte Day 27	Not Classifiable	Male	v2	Surplus	Yes													BIH
208160540190_R06C01	BIHi005-A	Astrocyte Day 27	Not Classifiable	Male	v2	Surplus														BIH
208105370048_R07C01	BIHi001-B	Astrocyte Day 14	Not Classifiable	Male	v2	Surplus	Yes													BIH
208010440130_R02C01	BIHi250-A	Astrocyte day 37 (MACS sorted)	iPSC derived Astrocyte	Female	v2	Training												Yes		BIH
208010440041_R03C01	BIHi250-A	Astrocyte day 37 (MACS sorted)	iPSC derived Astrocyte	Female	v2	Training												Yes		BIH
204964480134_R08C01	BIHi005-A	Neural Stem Cells Ectoderm Day 7	iPSC derived Ectoderm	Male	v1	Validation		Yes											> 90% culture surface	BIH	10000	583852
208010440041_R01C01	BIHi001-B	Astrocyte day 37 (MACS sorted)	iPSC derived Astrocyte	Male	v2	Training												Yes		BIH
204958100081_R01C01	BIHi001-B	Astrocyte day 37 (MACS sorted)	Not Classifiable	Male	v1	Validation												Yes		BIH
208789580085_R08C01	BIHi001-B	Astrocyte day 37 (MACS sorted)	Not Classifiable	Male	v2	Validation												Yes		BIH
208010440130_R04C01	BIHi250-A	Astrocyte day 37 (MACS sorted)	iPSC derived Astrocyte	Female	v2	Validation												Yes		BIH
208197680110_R05C01	BIHi250-A	Astrocyte day 37 (MACS sorted)	iPSC derived Astrocyte	Female	v2	Training												Yes		BIH
208010440130_R03C01	BIHi250-A	Astrocyte day 37 (MACS sorted)	iPSC derived Astrocyte	Female	v2	Training												Yes		BIH
208010440130_R05C01	BIHi250-A	Astrocyte day 37 (MACS sorted)	iPSC derived Astrocyte	Female	v2	Training												Yes		BIH
208197680110_R06C01	BIHi250-A	Astrocyte day 37 (MACS sorted)	iPSC derived Astrocyte	Female	v2	Training												Yes		BIH
205046550054_R02C01	BIHi005-A	iPSC prior to differentiation	iPSC	Male	v1	Validation		Yes											> 95% culture surface	BIH	10000	291419
208197680110_R04C01	BIHi250-A	Astrocyte day 37 (MACS sorted)	iPSC derived Astrocyte	Female	v2	Training												Yes		BIH
208197680110_R08C01	BIHi250-A	Astrocyte day 37 (MACS sorted)	iPSC derived Astrocyte	Female	v2	Training												Yes		BIH
208789580085_R07C01	BIHi001-B	Astrocyte day 37 (MACS sorted)	iPSC derived Astrocyte	Male	v2	Training												Yes		BIH
207705780010_R08C01	BIHi001-B-1	Trilineage Ectoderm	iPSC derived Ectoderm	Male	v1	Training					94.3									BIH
207717880147_R04C01	BIHi001-B-10	Trilineage Ectoderm	iPSC derived Ectoderm	Male	v1	Training					97.9									BIH
207705780010_R04C01	BIHi001-B-2	Trilineage Ectoderm	iPSC derived Ectoderm	Male	v1	Training					95.7									BIH
207705780010_R01C01	BIHi001-B-3	Trilineage Ectoderm	iPSC derived Ectoderm	Male	v1	Training					96									BIH
207717880156_R07C01	BIHi001-B-4	Trilineage Ectoderm	iPSC derived Ectoderm	Male	v1	Training					94.3									BIH
207717880156_R05C01	BIHi001-B-5	Trilineage Ectoderm	iPSC derived Ectoderm	Male	v1	Training					97.3									BIH
207717880156_R03C01	BIHi001-B-6	Trilineage Ectoderm	iPSC derived Ectoderm	Male	v1	Training					97									BIH
207717880147_R08C01	BIHi001-B	Neural Stem Cells Ectoderm Day 7	iPSC derived Ectoderm	Male	v1	Validation	Yes				96.6									BIH
208789580085_R05C01	BIHi287-A	Trilineage Ectoderm	iPSC derived Ectoderm	Male	v2	Validation					96.6									BIH
208789580064_R06C01	BIHi043-A	Trilineage Ectoderm	iPSC derived Ectoderm	Female	v2	Validation					99									BIH
204860510034_R08C01	BIHi001-A	Neural Stem Cells Ectoderm Day 7	iPSC derived Ectoderm	Male	v1	Training														BIH
206486300071_R06C01	BIHi001-B	Neural Stem Cells Ectoderm Day 7	iPSC derived Ectoderm	Male	v1	Training					97.5									BIH
206486300071_R07C01	BIHi001-B	Neural Stem Cells Ectoderm Day 7	iPSC derived Ectoderm	Male	v1	Training														BIH
206486300071_R08C01	BIHi001-B	Neural Stem Cells Ectoderm Day 7	iPSC derived Ectoderm	Male	v1	Training														BIH
205016910017_R08C01	BIHi004-A	Neural Stem Cells Ectoderm Day 7	iPSC derived Ectoderm	Female	v1	Training													> 90% culture surface	BIH
207690230065_R04C01	BIHi005-A	Endothelial cells Day 11	iPSC derived Endothelial cells	Male	v1	Validation		Yes				65								BIH	10000	25326
204860510034_R04C01	BIHi005-A-24	Neural Stem Cells Ectoderm Day 7	iPSC derived Ectoderm	Male	v1	Validation					93.2									BIH
204964480134_R07C01	BIHi005-A-1	Neural Stem Cells Ectoderm Day 7	iPSC derived Ectoderm	Male	v1	Validation													> 90% culture surface	BIH
204860510034_R06C01	BIHi005-A-24	Neural Stem Cells Ectoderm Day 7	iPSC derived Ectoderm	Male	v1	Training					93									BIH
207717880131_R08C01	BIHi005-A-93	Trilineage Mesoderm	iPSC derived Mesoderm	Male	v1	Validation		Yes	84.7					50.3						BIH	409	1144
204860510034_R05C01	BIHi250-A	Neural Stem Cells Ectoderm Day 7	iPSC derived Ectoderm	Female	v1	Training					96									BIH
204339300051_R03C01	BIHi001-B	Neural Stem Cells Ectoderm Day 7	iPSC derived Ectoderm	Male	v1	Training														BIH
208105370048_R03C01	BIHi001-B	Neural Stem Cells Ectoderm Day 5	iPSC derived Ectoderm	Male	v2	Surplus	Yes													BIH
208010440041_R08C01	BIHi005-A	Neural Stem Cells Ectoderm Day 5	iPSC derived Ectoderm	Male	v2	Surplus														BIH
208105370048_R01C01	BIHi005-A	Neural Stem Cells Ectoderm Day 7	iPSC derived Ectoderm	Male	v2	Validation														BIH
204425710142_R08C01	BIHi001-B	Neural Stem Cells Ectoderm Day 7	iPSC derived Ectoderm	Male	v1	Training														BIH
205814880098_R07C01	BIHi001-B	Lung Endoderm Day 3	iPSC derived Endoderm	Male	v1	Training			96.2	77.8										BIH
205814880098_R08C01	BIHi001-B	Lung Endoderm Day 3	iPSC derived Endoderm	Male	v1	Training			97.9	83.4										BIH
205828600071_R08C01	BIHi001-B	Lung Endoderm Day 3	iPSC derived Endoderm	Male	v1	Training			98.95	88.4										BIH
205828600071_R07C01	BIHi001-B	Lung Endoderm Day 3	iPSC derived Endoderm	Male	v1	Training			97.1	79.2										BIH
205814870081_R08C01	BIHi043-A	Lung Endoderm Day 3	iPSC derived Endoderm	Female	v1	Training			99.5	91.3										BIH
205854140015_R08C01	BIHi043-A	Lung Endoderm Day 3	iPSC derived Endoderm	Female	v1	Validation			97.6	78.6										BIH
205854140015_R07C01	BIHi043-A	Lung Endoderm Day 3	iPSC derived Endoderm	Female	v1	Training			97.8	89.6										BIH
205854140015_R06C01	BIHi043-A	Lung Endoderm Day 3	iPSC derived Endoderm	Female	v1	Training			91.9	91.1										BIH
207717880117_R08C01	BIHi005-A	Lung Endoderm Day 3	iPSC derived Endoderm	Male	v1	Training			96.8	98.4										BIH
207705780010_R07C01	BIHi001-B-1	Trilineage Endoderm	iPSC derived Endoderm	Male	v1	Validation			99	99										BIH
207705780010_R03C01	BIHi001-B-2	Trilineage Endoderm	iPSC derived Endoderm	Male	v1	Training			96	99										BIH
207717880147_R05C01	BIHi001-B-3	Trilineage Endoderm	iPSC derived Endoderm	Male	v1	Validation			97	99										BIH
207717880156_R06C01	BIHi001-B-4	Trilineage Endoderm	iPSC derived Endoderm	Male	v1	Training			95.3	99										BIH
207717880147_R06C01	BIHi001-B-7	Trilineage Endoderm	iPSC derived Endoderm	Male	v1	Training			98.8	99.5										BIH
207717880147_R07C01	BIHi001-B-8	Trilineage Endoderm	iPSC derived Endoderm	Male	v1	Training			96.8	99.6										BIH
207717880147_R01C01	BIHi005-A-93	Trilineage Endoderm	iPSC derived Endoderm	Male	v1	Surplus			76.6	95.7										BIH
207717880131_R06C01	BIHi045-A-2	Trilineage Endoderm	iPSC derived Endoderm	Male	v1	Training			93.6	99.7										BIH
206368530134_R08C01	BIHi250-A	Trilineage Endoderm	iPSC derived Endoderm	Female	v1	Training			81.1	99.8										BIH
208404170073_R05C01	BIHi001-B-11	Trilineage Endoderm	iPSC derived Endoderm	Male	v2	Surplus			93.1	98.5										BIH
208404170073_R04C01	BIHi001-B-12	Trilineage Endoderm	iPSC derived Endoderm	Male	v2	Surplus			96	96.2										BIH
208404170073_R06C01	BIHi001-B-13	Trilineage Endoderm	iPSC derived Endoderm	Male	v2	Surplus			96.7	98.8										BIH
208404170073_R07C01	BIHi001-B-9	Trilineage Endoderm	iPSC derived Endoderm	Male	v2	Surplus			97.2	99.4										BIH
208010430001_R03C01	BIHi005-A	Lung Progenitors Day 14	iPSC derived Lung	Male	v2	Validation		Yes								4.3	56.3			BIH	10000	28829
208789580085_R06C01	BIHi287-A	Trilineage Endoderm	iPSC derived Endoderm	Male	v2	Validation			96.3	99.7										BIH
208404170073_R08C01	BIHi296-B	Trilineage Endoderm	iPSC derived Endoderm	Female	v2	Surplus			89.4	98.8										BIH
208010430001_R04C01	UCSFi001-A	Endothelial cells Day 10	iPSC derived Endothelial cells	Male	v2	Validation		Yes				89.7								BIH	10000	55464
208789580064_R03C01	UCSFi001-A	Lung Endoderm Day 3	iPSC derived Endoderm	Male	v2	Validation			85.3	93										BIH
206702500016_R08C01	UCSFi001-A	Endothelial cells Day 10	iPSC derived Endothelial cells	Male	v1	Training						64.1								BIH
207690230065_R05C01	BIHi005-A	Endothelial cells Day 11	iPSC derived Endothelial cells	Male	v1	Training						88.6								BIH
207690230065_R07C01	BIHi005-A	Endothelial cells Day 11	iPSC derived Endothelial cells	Male	v1	Training						84.7								BIH
207577170114_R06C01	UCSFi001-A	Endothelial cells Day 11	iPSC derived Endothelial cells	Male	v1	Training						86.5								BIH
207690230065_R08C01	UCSFi001-A	Endothelial cells Day 11	iPSC derived Endothelial cells	Male	v1	Training						81.9								BIH
208010440041_R02C01	BIHi001-B	Astrocyte day 37 (MACS sorted)	iPSC derived Astrocyte	Male	v2	Validation	Yes	Yes										Yes		BIH	1155	2711
207577170114_R07C01	BIHi005-A	Endothelial cells Day 11	iPSC derived Endothelial cells	Male	v1	Validation						91.4								BIH
207690230065_R06C01	BIHi250-A	Endothelial cells Day 11	iPSC derived Endothelial cells	Female	v1	Training						96								BIH
207577170114_R08C01	UCSFi001-A	Endothelial cells Day 11	iPSC derived Endothelial cells	Male	v1	Training						95								BIH
206702500016_R07C01	BIHi250-A	Endothelial cells Day 10	iPSC derived Endothelial cells	Female	v1	Validation						91.6								BIH
205046550054_R01C01	BIHi005-A	Endothelial cells Day 14	iPSC derived Endothelial cells	Male	v1	Training						60.3								BIH
205046550053_R05C01	UCSFi001-A23	Endothelial cells Day 14	iPSC derived Endothelial cells	Male	v1	Validation						70								BIH
205046550054_R04C01	BIHi001-B	Endothelial cells Day 14	iPSC derived Endothelial cells	Male	v1	Training						47								BIH
205046550053_R07C01	BIHi250-A	Endothelial cells Day 15	iPSC derived Endothelial cells	Female	v1	Training						88.2								BIH
208010440131_R06C01	BIHi250-A	Trilineage Endoderm	iPSC derived Endoderm	Female	v2	Validation		Yes	96.1	99.8										BIH	753	1382
208160540190_R07C01	BCRTi005-A	Lung Progenitors Day 16	iPSC derived Lung	Female	v2	Validation		Yes								5.9	75.3			BIH	5478	16218
208197680110_R07C01	BIHi250-A	Astrocyte day 37 (MACS sorted)	iPSC derived Astrocyte	Female	v2	Validation		Yes										Yes		BIH	10000	31040
208010430001_R01C01	BIHi250-A	Lung Progenitors Day 14	iPSC derived Lung	Female	v2	Training										33.8	68.4			BIH
208010430001_R06C01	BIHi250-A	Lung Progenitors Day 15	iPSC derived Lung	Female	v2	Training										30.6	45.3			BIH
208010430001_R05C01	UCSFi001-A	Lung Progenitors Day 15	iPSC derived Lung	Male	v2	Validation										7.3	28.7			BIH
205814880028_R06C01	BIHi001-B	Lung Progenitors Day 15	iPSC derived Lung	Male	v1	Training										24.4	71.1			BIH
206486300071_R04C01	BIHi001-B	Lung Progenitors Day 15	iPSC derived Lung	Male	v1	Validation										29.3	86.6			BIH
205854130156_R08C01	BIHi001-B	Lung Progenitors Day 15	iPSC derived Lung	Male	v1	Training										16.78	98			BIH
205854130156_R07C01	BIHi001-B	Lung Progenitors Day 15	iPSC derived Lung	Male	v1	Training										21				BIH
205854130156_R06C01	BIHi001-B	Lung Progenitors Day 15	iPSC derived Lung	Male	v1	Training										12				BIH
208160540190_R05C01	BIHi001-B	Lung Progenitors Day 15	iPSC derived Lung	Male	v2	Training										21				BIH
207705780045_R05C01	BCRTi005-A	Lung Progenitors Day 15	iPSC derived Lung	Female	v1	Training										3.2	48.4			BIH
206486300071_R03C01	BIHi043-A	Lung Progenitors Day 15	iPSC derived Lung	Female	v1	Training										21				BIH
207577170020_R05C01	BIHi005-A	Lung Progenitors Day 15	iPSC derived Lung	Male	v1	Validation										24.8	66.4			BIH
207577170020_R06C01	BIHi250-A	Lung Progenitors Day 15	iPSC derived Lung	Female	v1	Training										30.6	45.3			BIH
207577170020_R07C01	UCSFi001-A	Lung Progenitors Day 15	iPSC derived Lung	Male	v1	Training										7.3	28.7			BIH
205046550054_R03C01	BIHi001-B	Endothelial mesoderm Day 5	iPSC derived Mesoderm	Male	v1	Validation							55.8							BIH
205046550053_R08C01	BIHi005-A	Endothelial mesoderm Day 5	iPSC derived Mesoderm	Male	v1	Training							65.1							BIH
205046550053_R06C01	BIHi250-A	Endothelial mesoderm Day 5	iPSC derived Mesoderm	Female	v1	Training							27.5							BIH
205096370095_R01C01	UCSFi001-A23	Endothelial mesoderm Day 5	iPSC derived Mesoderm	Male	v1	Validation							40							BIH
204964480134_R06C01	UCSFi001-A23	Endothelial mesoderm Day 5	iPSC derived Mesoderm	Male	v1	Training							40							BIH
204860510034_R02C01	UCSFi001-A23	Endothelial mesoderm Day 5	iPSC derived Mesoderm	Male	v1	Training							40							BIH
208010430001_R08C01	BIHi001-B-7	Trilineage Mesoderm	iPSC derived Mesoderm	Male	v2	Training							4.4	78.35						BIH
208010440131_R07C01	BIHi287-A	Trilineage Mesoderm	iPSC derived Mesoderm	Male	v2	Validation							28.6	68						BIH
207577170020_R08C01	BIHi005-A	Trilineage Mesoderm	iPSC derived Mesoderm	Male	v1	Surplus							36.5							BIH
208789580064_R04C01	BIHi005-A-SCB	Trilineage Mesoderm	iPSC derived Mesoderm	Male	v2	Validation							41.7							BIH
208010440131_R08C01	BIHi043-A	Trilineage Mesoderm	iPSC derived Mesoderm	Female	v2	Validation							0	68						BIH
208789580064_R05C01	UCSFi001-A	Trilineage Mesoderm	iPSC derived Mesoderm	Male	v2	Validation							41							BIH
207705780010_R06C01	BIHi001-B-1	Trilineage Mesoderm	iPSC derived Mesoderm	Male	v1	Validation							3.1	79.5						BIH
207717880147_R03C01	BIHi001-B-10	Trilineage Mesoderm	iPSC derived Mesoderm	Male	v1	Training							36.8	56						BIH
207717880147_R02C01	BIHi001-B-10	Trilineage Mesoderm	iPSC derived Mesoderm	Male	v1	Training			95.6					88.7						BIH
207705780010_R02C01	BIHi001-B-2	Trilineage Mesoderm	iPSC derived Mesoderm	Male	v1	Validation							24.8	66.3						BIH
207717880156_R02C01	BIHi001-B-6	Trilineage Mesoderm	iPSC derived Mesoderm	Male	v1	Training							20	70.6						BIH
207717880120_R08C01	BIHi005-A	Endothelial mesoderm Day 5	iPSC derived Mesoderm	Male	v1	Training							27.8							BIH
207717880131_R01C01	BIHi005-A-92	Trilineage Mesoderm	iPSC derived Mesoderm	Male	v1	Training			86.6					37						BIH
208789580064_R02C01	BIHi250-A	Lung Endoderm Day 3	iPSC derived Endoderm	Female	v2	Validation		Yes	90.6	94.4										BIH	436	1934
207717880131_R05C01	BIHi045-A-2	Trilineage Mesoderm	iPSC derived Mesoderm	Male	v1	Validation							3.1	85.2						BIH
207705780045_R06C01	BIHi001-B	Pericyte mesoderm Day 5	iPSC derived Mesoderm	Male	v1	Training							44.6							BIH
207705780045_R08C01	BIHi005-A	Pericyte mesoderm Day 5	iPSC derived Mesoderm	Male	v1	Training							63.7							BIH
207705780045_R07C01	BIHi250-A	Pericyte mesoderm Day 5	iPSC derived Mesoderm	Female	v1	Training							22.4							BIH
207717880120_R01C01	BIHi005-A	Pericyte mesoderm Day 5	iPSC derived Mesoderm	Male	v1	Training							37							BIH
207690230065_R03C01	UCSFi001-A	Endothelial mesoderm Day 5	iPSC derived Mesoderm	Male	v1	Training							26.8							BIH
207717880120_R02C01	BIHi001-A	Pericyte mesoderm Day 5	iPSC derived Mesoderm	Male	v1	Validation								44.9						BIH
206486300071_R05C01	BIHi001-B	Neural Stem Cells Day 21	iPSC derived Neural Stem Cells	Male	v1	Training													NSC Morphology	BIH
204958100141_R08C01	BIHi001-B	Neural Stem Cells Day 21	iPSC derived Neural Stem Cells	Male	v1	Training													NSC Morphology	BIH
205038940051_R01C01	BIHi001-B	Neural Stem Cells Day 21	iPSC derived Neural Stem Cells	Male	v1	Training													NSC Morphology	BIH
205038940051_R02C01	BIHi001-B	Neural Stem Cells Day 21	iPSC derived Neural Stem Cells	Male	v1	Validation													NSC Morphology	BIH
204921830125_R08C01	BIHi001-B	Neural Stem Cells Day 21	iPSC derived Neural Stem Cells	Male	v1	Validation													NSC Morphology	BIH
208010430001_R02C01	BIHi005-A	Neural Stem Cells Day 18	iPSC derived Neural Stem Cells	Male	v2	Surplus													NSC Morphology	BIH
208105370048_R02C01	BIHi001-B	Neural Stem Cells Day 30	iPSC derived Neural Stem Cells	Male	v2	Surplus													NSC Morphology	BIH
208010440041_R04C01	BIHi005-A	Neural Stem Cells Day 30	iPSC derived Neural Stem Cells	Male	v2	Surplus													NSC Morphology	BIH
206600570021_R08C01	BIHi001-B	Neural Stem Cells Day 21	iPSC derived Neural Stem Cells	Male	v1	Training													NSC Morphology	BIH
206486300082_R08C01	BIHi001-B	Neural Stem Cells Day 21	iPSC derived Neural Stem Cells	Male	v1	Validation													NSC Morphology	BIH
206600570022_R01C01	BIHi001-B	Neural Stem Cells Day 21	iPSC derived Neural Stem Cells	Male	v1	Training													NSC Morphology	BIH
206600570022_R04C01	BIHi001-B	Neural Stem Cells Day 21	iPSC derived Neural Stem Cells	Male	v1	Training													NSC Morphology	BIH
206600570021_R07C01	BIHi001-B	Neural Stem Cells Day 21	iPSC derived Neural Stem Cells	Male	v1	Training													NSC Morphology	BIH
206600570022_R05C01	BIHi001-B	Neural Stem Cells Day 21	iPSC derived Neural Stem Cells	Male	v1	Validation													NSC Morphology	BIH
206600570022_R02C01	BIHi001-B	Neural Stem Cells Day 21	iPSC derived Neural Stem Cells	Male	v1	Training													NSC Morphology	BIH
206600570021_R05C01	BIHi001-B	Neural Stem Cells Day 21	iPSC derived Neural Stem Cells	Male	v1	Validation													NSC Morphology	BIH
206600570021_R06C01	BIHi001-B	Astrocyte Day 12	Not Classifiable	Male	v1	Surplus														BIH
207015200134_R08C01	BIHi001-B	Astrocyte Day 12	Not Classifiable	Male	v1	Surplus														BIH
206687200140_R07C01	BIHi001-B	Astrocyte Day 12	Not Classifiable	Male	v1	Surplus														BIH
206687200140_R08C01	BIHi001-B	Astrocyte Day 12	Not Classifiable	Male	v1	Surplus														BIH
206600570022_R03C01	BIHi001-B	Astrocyte Day 19	Not Classifiable	Male	v1	Surplus	Yes													BIH
206600570022_R08C01	BIHi004-B	Astrocyte Day 12	Not Classifiable	Female	v1	Surplus														BIH
206600570022_R06C01	BIHi004-B	Astrocyte Day 12	Not Classifiable	Female	v1	Surplus														BIH
206687210042_R04C01	BIHi005-A	Astrocyte Day 12	Not Classifiable	Male	v1	Surplus														BIH
206687210042_R05C01	BIHi005-A	Astrocyte Day 12	Not Classifiable	Male	v1	Surplus														BIH
206687200140_R06C01	BIHi004-B	Astrocyte Day 21	Not Classifiable	Female	v1	Surplus														BIH
206600570022_R07C01	BIHi004-B	Astrocyte Day 7	Not Classifiable	Female	v1	Surplus														BIH
206687210042_R06C01	BIHi005-A	Astrocyte Day 7	Not Classifiable	Male	v1	Surplus														BIH
208105370048_R06C01	BIHi001-B	Neural Stem Cells Ectoderm Day 1	Not Classifiable	Male	v2	Surplus	Yes													BIH
208010440041_R07C01	BIHi005-A	iPSC NSC Day 1	Not Classifiable	Male	v2	Surplus														BIH
208105370048_R04C01	BIHi001-B	Neural Stem Cells Ectoderm Day 3	Not Classifiable	Male	v2	Surplus	Yes													BIH
208010440041_R06C01	BIHi005-A	iPSC NSC Day 3	Not Classifiable	Male	v2	Surplus														BIH
Revision
Lung Differentiation
210552770020_R07C01	BIHi005-A	iPSC prior to differentiation	iPSC	Male	v2	Surplus	Yes												> 90% culture surface	BIH
210552770020_R08C01	BIHi005-A	Lung Progenitors Day 3	Not Classifiable	Male	v2	Surplus	Yes		82.34	84.61						1.71	14.67			BIH
210552770137_R05C01	BIHi005-A	Lung Progenitors Day 6	iPSC derived Endoderm	Male	v2	Surplus	Yes									1.44	48.81			BIH
210552770137_R06C01	BIHi005-A	Lung Progenitors Day 9	iPSC derived Lung	Male	v2	Surplus	Yes									12.52	58.69			BIH
210552770137_R07C01	BIHi005-A	Lung Progenitors Day 12	iPSC derived Lung	Male	v2	Surplus	Yes									10.67	51.52			BIH
210552770137_R08C01	BIHi005-A	Lung Progenitors Day 15	iPSC derived Lung	Male	v2	Surplus	Yes									17.75	62.72			BIH
210552770020_R01C01	BIHi001-B	iPSC prior to differentiation	iPSC	Male	v2	Surplus	Yes												> 90% culture surface	BIH
210552770020_R02C01	BIHi001-B	Lung Progenitors Day 3	iPSC derived Endoderm	Male	v2	Surplus	Yes		77.54	81.9						1.39	8.75			BIH
210552770020_R03C01	BIHi001-B	Lung Progenitors Day 6	iPSC derived Endoderm	Male	v2	Surplus	Yes									1.75	41.65			BIH
210552770020_R04C01	BIHi001-B	Lung Progenitors Day 9	iPSC derived Lung	Male	v2	Surplus	Yes									3.59	13.97			BIH
210552770020_R05C01	BIHi001-B	Lung Progenitors Day 12	iPSC derived Lung	Male	v2	Surplus	Yes									6.19	40.9			BIH
210552770020_R06C01	BIHi001-B	Lung Progenitors Day 15	iPSC derived Lung	Male	v2	Surplus	Yes									9.4	45.63			BIH
Astrocyte Differentiation
209714050005_R05C01	BIHi005-A	Neural Stem Cells Ectoderm Day 7	iPSC derived Ectoderm	Male	v2	Surplus	Yes												NSC Morphology	BIH
209714050005_R08C01	BIHi005-A	Astrocyte Day 19	Not Classifiable	Male	v2	Surplus	Yes													BIH
209714050005_R07C01	BIHi005-A	Astrocyte Day 37	iPSC derived Astrocyte	Male	v2	Surplus	Yes											yes		BIH
209714050021_R01C01	BIHi001-B	Neural Stem Cells Ectoderm Day 7	iPSC derived Ectoderm	Male	v2	Surplus	Yes												NSC Morphology	BIH
209714050021_R03C01	BIHi001-B	Astrocyte Day 19	Not Classifiable	Male	v2	Surplus	Yes													BIH
209714050021_R04C01	BIHi001-B	Astrocyte Day 37	iPSC derived Astrocyte	Male	v2	Surplus	Yes											yes		BIH
209714050021_R06C01	BIHi250-A	Neural Stem Cells Ectoderm Day 7	iPSC derived Ectoderm	Female	v2	Surplus	Yes											yes		BIH
209714050021_R07C01	BIHi250-A	Astrocyte Day 19	Not Classifiable	Female	v2	Surplus	Yes												NSC Morphology	BIH
209714050021_R05C01	BIHi250-A	Astrocyte Day 37	iPSC derived Astrocyte	Female	v2	Surplus	Yes													BIH
Nanopore
stemclass_multiplex_BIH_01_2_D1396	BIHi330-A	Trilineage Mesoderm	iPSC derived Mesoderm	Male	NA	Nanopore Internal Validation		Yes					47.05	32.67						BIH	1077	152763
stemclass_multiplex_BIH_01_2_D1397	BIHi329-A	Trilineage Mesoderm	iPSC derived Mesoderm	Female	NA	Nanopore Internal Validation		Yes					16.59	67.79						BIH	931	180140
stemclass_multiplex_BIH_01_2_D1404	BIHi330-A	Trilineage Endoderm	iPSC derived Endoderm	Male	NA	Nanopore Internal Validation		Yes	96.62	98.82										BIH	812	125887
stemclass_multiplex_BIH_01_2_D1405	BIHi329-A	Trilineage Endoderm	iPSC derived Endoderm	Female	NA	Nanopore Internal Validation		Yes	78.31	98.55										BIH	481	80592
stemclass_multiplex_BIH_01_2_D1412	BIHi330-A	Trilineage Ectoderm	iPSC derived Ectoderm	Male	NA	Nanopore Internal Validation		Yes			95.07									BIH	954	141853
stemclass_multiplex_BIH_01_2_D1413	BIHi329-A	Trilineage Ectoderm	iPSC derived Ectoderm	Female	NA	Nanopore Internal Validation		Yes			96.02									BIH	576	109997
stemclass_multiplex_BIH_02_2_D1398	iPS-18-03	Trilineage Mesoderm	iPSC derived Mesoderm	Male	NA	Nanopore Internal Validation		Yes					27.85	43.38						BIH	1170	195195
stemclass_multiplex_BIH_02_2_D1399	iPS-06-1	Trilineage Mesoderm	iPSC derived Mesoderm	Male	NA	Nanopore Internal Validation		Yes					27.95	46.91						BIH	787	124972
stemclass_multiplex_BIH_02_2_D1406	iPS-18-03	Trilineage Endoderm	iPSC derived Endoderm	Male	NA	Nanopore Internal Validation		Yes	89.62	97.93										BIH	664	101140
stemclass_multiplex_BIH_02_2_D1407	iPS-06-1	Trilineage Endoderm	iPSC derived Endoderm	Male	NA	Nanopore Internal Validation		Yes	89.01	95.25										BIH	914	166192
stemclass_multiplex_BIH_02_2_D1414	iPS-18-03	Trilineage Ectoderm	iPSC derived Ectoderm	Male	NA	Nanopore Internal Validation		Yes			79.77									BIH	938	149066
stemclass_multiplex_BIH_02_2_D1415	iPS-06-1	Trilineage Ectoderm	iPSC derived Ectoderm	Male	NA	Nanopore Internal Validation		Yes			71.96									BIH	577	97532
stemclass_multiplex_BIH_03_2_D1400	BIHi331-A	Trilineage Mesoderm	iPSC derived Mesoderm	Female	NA	Nanopore Internal Validation		Yes					43.56	22.74						BIH	578	92065
stemclass_multiplex_BIH_03_2_D1401	iPSC-668-1	Trilineage Mesoderm	iPSC derived Mesoderm	Male	NA	Nanopore Internal Validation		Yes					27.74	42.89						BIH	719	128228
stemclass_multiplex_BIH_03_2_D1408	BIHi331-A	Trilineage Endoderm	iPSC derived Endoderm	Female	NA	Nanopore Internal Validation		Yes	85.44	97.02										BIH	347	78858
stemclass_multiplex_BIH_03_2_D1409	iPSC-668-1	Trilineage Endoderm	iPSC derived Endoderm	Male	NA	Nanopore Internal Validation		Yes	84.78	96.6										BIH	665	103360
stemclass_multiplex_BIH_03_2_D1416	BIHi331-A	Trilineage Ectoderm	iPSC derived Ectoderm	Female	NA	Nanopore Internal Validation		Yes			97.33									BIH	653	112850
stemclass_multiplex_BIH_03_2_D1417	iPSC-668-1	Trilineage Ectoderm	iPSC derived Ectoderm	Male	NA	Nanopore Internal Validation		Yes			89.6									BIH	1238	208843
stemclass_multiplex_BIH_04_2_D1402	iPS-668-2	Trilineage Mesoderm	iPSC derived Mesoderm	Male	NA	Nanopore Internal Validation		Yes					12.34	37.01						BIH	903	120908
stemclass_multiplex_BIH_04_2_D1403	BIHi327-A	Trilineage Mesoderm	iPSC derived Mesoderm	Male	NA	Nanopore Internal Validation		Yes					14.21	66.51						BIH	805	118089
stemclass_multiplex_BIH_04_2_D1410	iPS-668-2	Trilineage Endoderm	iPSC derived Endoderm	Male	NA	Nanopore Internal Validation		Yes	84.87	96.44										BIH	392	54886
stemclass_multiplex_BIH_04_2_D1411	BIHi327-A	Trilineage Endoderm	iPSC derived Endoderm	Male	NA	Nanopore Internal Validation		Yes	93.51	96.98										BIH	1069	158285
stemclass_multiplex_BIH_04_2_D1418	iPS-668-2	Trilineage Ectoderm	iPSC derived Ectoderm	Male	NA	Nanopore Internal Validation		Yes			89.86									BIH	1057	171344
stemclass_multiplex_BIH_04_2_D1419	BIHi327-A	Trilineage Ectoderm	iPSC derived Ectoderm	Male	NA	Nanopore Internal Validation		Yes			93.29									BIH	735	114330
stemclass_multiplex_BIH_05_D1120	BIHi327-A	iPSC	iPSC	Male	NA	Nanopore Internal Validation		Yes							98.51					BIH	322	119714
stemclass_multiplex_BIH_05_D1191	iPS-06-1	iPSC	iPSC	Male	NA	Nanopore Internal Validation		Yes							81.65					BIH	291	127266
stemclass_multiplex_BIH_05_D1192	iPS-18-03	iPSC	iPSC	Male	NA	Nanopore Internal Validation		Yes							86.77					BIH	380	163086
stemclass_multiplex_BIH_05_D1210	BIHi329-A	iPSC	iPSC	Female	NA	Nanopore Internal Validation		Yes							93.9					BIH	450	170344
stemclass_multiplex_BIH_05_D1211	BIHi330-A	iPSC	iPSC	Male	NA	Nanopore Internal Validation		Yes							93.5					BIH	393	133171
stemclass_multiplex_BIH_05_D1241	BIHi331-A	iPSC	Not Classifiable	Female	NA	Nanopore Internal Validation		Yes							97.03					BIH	273	99841
stemclass_MDC_multiplex_demux_D1305	BIHi258-A	Trilineage Mesoderm	iPSC derived Mesoderm	Male	NA	Nanopore_External_Validation		Yes					5.62	92.4						MDC	1260	148520
stemclass_MDC_multiplex_demux_D1306	BIHi258-A	Trilineage Ectoderm	iPSC derived Ectoderm	Male	NA	Nanopore_External_Validation		Yes			93.5									MDC	1213	153071
stemclass_MDC_multiplex_demux_D1307	BIHi258-A	Trilineage Endoderm	iPSC derived Endoderm	Male	NA	Nanopore_External_Validation		Yes	65.8											MDC	1006	106725
stemclass_MDC_multiplex_demux_D1309	BIHi005-A	Trilineage Ectoderm	iPSC derived Ectoderm	Male	NA	Nanopore_External_Validation		Yes			97.8									MDC	1005	191238
stemclass_MDC_multiplex_demux_D1320	HMGU8	Trilineage Mesoderm	iPSC derived Mesoderm	Female	NA	Nanopore_External_Validation		Yes					37.8	57.7						MDC	1432	184993
stemclass_MDC_multiplex_demux_D1348	1525M_Cl2	Trilineage Endoderm	iPSC derived Endoderm	Male	NA	Nanopore_External_Validation		Yes	88.1											MDC	1785	212032
stemclass_multiplex_MDC_02_demux_D1323	BIHi005-A-1_l4	Trilineage Mesoderm	iPSC derived Mesoderm	Male	NA	Nanopore_External_Validation		Yes					79.3	11.9						MDC	59	19510
stemclass_multiplex_MDC_02_demux_D1324	BIHi005-A-1_Cl4	Trilineage Ectoderm	iPSC derived Ectoderm	Male	NA	Nanopore_External_Validation		Yes			97.3									MDC	404	56907
stemclass_multiplex_MDC_02_demux_D1325	BIHi005-A-1_Cl4	Trilineage Endoderm	iPSC derived Endoderm	Male	NA	Nanopore_External_Validation		Yes	95.2											MDC	424	75886
stemclass_multiplex_MDC_02_demux_D1326	TMOi001-A	Trilineage Mesoderm	iPSC derived Mesoderm	Female	NA	Nanopore_External_Validation		Yes					8.74	87.5						MDC	308	38835
stemclass_multiplex_MDC_02_demux_D1327	TMOi001-A	Trilineage Ectoderm	iPSC derived Ectoderm	Female	NA	Nanopore_External_Validation		Yes			98.7									MDC	720	106362
stemclass_multiplex_MDC_02_demux_D1328	TMOi001-A	Trilineage Endoderm	Not Classifiable	Female	NA	Nanopore_External_Validation		Yes	62.5											MDC	386	59474
stemclass_multiplex_MDC_03_D1311	BIHi049-A	Trilineage Mesoderm	iPSC derived Mesoderm	Male	NA	Nanopore_External_Validation		Yes					26.4	61.1						MDC	1571	235194
stemclass_multiplex_MDC_03_D1312	BIHi049-A	Trilineage Ectoderm	iPSC derived Ectoderm	Male	NA	Nanopore_External_Validation		Yes			85.1									MDC	2447	268583
stemclass_multiplex_MDC_03_D1313	BIHi049-A	Trilineage Endoderm	iPSC derived Endoderm	Male	NA	Nanopore_External_Validation		Yes	80.6											MDC	126	29474
stemclass_multiplex_MDC_03_D1314	BIHi050-A_ClD2	Trilineage Mesoderm	iPSC derived Mesoderm	Male	NA	Nanopore_External_Validation		Yes					37.2	60.1						MDC	2710	430525
stemclass_multiplex_MDC_03_D1315	BIHi050-A_ClD2	Trilineage Ectoderm	iPSC derived Ectoderm	Male	NA	Nanopore_External_Validation		Yes			88.4									MDC	2318	336427
stemclass_multiplex_MDC_03_D1319	BIHi050-A_ClF4	Trilineage Endoderm	iPSC derived Endoderm	Male	NA	Nanopore_External_Validation		Yes	77.5											MDC	1010	147187
stemclass_multiplex_MDC_04_D1329	BIHi256-B	Trilineage Mesoderm	iPSC derived Mesoderm	Male	NA	Nanopore_External_Validation		Yes					65.8	31.2						MDC	541	112221
stemclass_multiplex_MDC_04_D1330	BIHi256-B	Trilineage Ectoderm	iPSC derived Ectoderm	Male	NA	Nanopore_External_Validation		Yes			95.9									MDC	1452	212410
stemclass_multiplex_MDC_04_D1331	BIHi256-B	Trilineage Endoderm	iPSC derived Endoderm	Male	NA	Nanopore_External_Validation		Yes	98.2											MDC	329	46402
stemclass_multiplex_MDC_04_D1332	JainWT	Trilineage Mesoderm	iPSC derived Mesoderm	Male	NA	Nanopore_External_Validation		Yes					72.3	23.4						MDC	379	78108
stemclass_multiplex_MDC_04_D1333	JainWT	Trilineage Ectoderm	iPSC derived Ectoderm	Male	NA	Nanopore_External_Validation		Yes			97.1									MDC	1221	169779
stemclass_multiplex_MDC_04_D1334	JainWT	Trilineage Endoderm	iPSC derived Endoderm	Male	NA	Nanopore_External_Validation		Yes	96.5											MDC	942	134541
stemclass_multiplex_MDC_05_D1335	BIHi242-B	Trilineage Mesoderm	iPSC derived Mesoderm	Female	NA	Nanopore_External_Validation		Yes					35.6	56.2						MDC	682	130645
stemclass_multiplex_MDC_05_D1336	BIHi242-B	Trilineage Ectoderm	iPSC derived Ectoderm	Female	NA	Nanopore_External_Validation		Yes			95.6									MDC	889	136889
stemclass_multiplex_MDC_05_D1337	BIHi242-B	Trilineage Endoderm	iPSC derived Endoderm	Female	NA	Nanopore_External_Validation		Yes	85.5											MDC	571	78259
stemclass_multiplex_MDC_05_D1349	814M_Cl5	Trilineage Mesoderm	iPSC derived Mesoderm	Male	NA	Nanopore_External_Validation		Yes					11.4	87.6						MDC	1376	212939
stemclass_multiplex_MDC_05_D1350	814M_Cl5	Trilineage Ectoderm	iPSC derived Ectoderm	Male	NA	Nanopore_External_Validation		Yes			99.3									MDC	947	168967
stemclass_multiplex_MDC_05_D1351	814M_Cl5	Trilineage Endoderm	iPSC derived Endoderm	Female	NA	Nanopore_External_Validation		Yes	94.4											MDC	832	111432
stemclass_multiplex_MDC_06_2_D1303	1465M_Cl2	Trilineage Mesoderm	iPSC derived Mesoderm	Male	NA	Nanopore_External_Validation		Yes					8.18	88.1						MDC	977	146014
stemclass_multiplex_MDC_06_2_D1338	BIHi005-A	Trilineage Mesoderm	iPSC derived Mesoderm	Male	NA	Nanopore_External_Validation		Yes					68.9	25.7						MDC	95	28620
stemclass_multiplex_MDC_06_2_D1339	BIHi005-A	Trilineage Ectoderm	iPSC derived Ectoderm	Male	NA	Nanopore_External_Validation		Yes			97.8									MDC	675	121188
stemclass_multiplex_MDC_06_2_D1340	BIHi005-A	Trilineage Endoderm	iPSC derived Endoderm	Male	NA	Nanopore_External_Validation		Yes	94.5											MDC	500	75987
stemclass_multiplex_MDC_06_2_D1341	1465M_Cl2	Trilineage Ectoderm	iPSC derived Ectoderm	Female	NA	Nanopore_External_Validation		Yes			98.3									MDC	695	125306
stemclass_multiplex_MDC_06_2_D1342	1465M_Cl2	Trilineage Endoderm	iPSC derived Endoderm	Female	NA	Nanopore_External_Validation		Yes	96.5											MDC	747	132239
