## Supplementary Table 3 for "SteMClass: A DNA Methylation-Based Classifier for iPSC In Vitro Differentiation States"

### Sheet: Differentiation
Supplementary Table 3: Differentiation Experiments
Protocol	Cell type	collection day	QC markers at day of sampling	homogeneous population (sorted)
Trilineage differentiation	iPSC derived Ectoderm	7	PAX6/SOX2	no, efficiencies above 85%
Differentiation to Ectoderm	iPSC derived Ectoderm	7	PAX6/Nestin/SOX2/SOX1	yes
Differentiation to Neural Stem Cells	iPSC derived Neural Stem Cells (NSC)	18-21	NA	no, efficiencies above 85%
Differentiation to Astrocyte Progenitor Cells	iPSC derived Astrocyte	37	GLAST	yes
Trilineage differentiation	iPSC derived Endoderm	7	CXCR4/SOX17	no, efficiencies above 85%
Differentiation to Endoderm	iPSC derived Endoderm	3	CXCR4/SOX17	yes
Trilineage differentiation	iPSC derived Mesoderm	7	CD140b and CD144	no, positive cells for both markers, broad range
Differentiation to Lung Progenitor Cells	iPSC derived Lung	15	NKX2.1/CPM	yes
Differentiation to Mesoderm: Endothelial Progenitor Cells	iPSC derived Mesoderm	5	CD144 positive	yes
Differentiation to Mesoderm: Pericyte Progenitor Cells	iPSC derived Mesoderm	5	CD144 negative	yes
Differentiation to Endothelial Cells	iPSC derived Endothelial Cells	10-14	CD144/CD31	yes
