## Supplementary Table 5 for "SteMClass: A DNA Methylation-Based Classifier for iPSC In Vitro Differentiation States"

### Sheet: Classifiable
Sample_accession	Cell_Type_Original	SteMClass_Predicted_Class	Project_accession	idat
GSM4977110	iPSC	iPSC	GSE163322	202273260001_R07C01
GSM5872774	Astrocyte	reject	GSE196339	GSM5872774_202274990160_R01C01
GSM5872779	Astrocyte	reject	GSE196339	GSM5872779_202274990160_R02C01
GSM5928871	iPSC	iPSC	GSE197723	203833040106_R01C01
GSM5928873	iPSC	iPSC	GSE197723	203833040106_R03C01
GSM5928879	iPSC	iPSC	GSE197723	203833040026_R01C01
GSM5928880	iPSC	iPSC	GSE197723	203833040026_R02C01
GSM5928881	iPSC	iPSC	GSE197723	203833040026_R03C01
GSM5928872	iPSC	iPSC	GSE197723	GSM5928872_203833040106_R02C01
GSM8016136	Mesoderm	Mesoderm	GSE253190	GSM8016136_205051010137_R01C01
GSM8016137	Mesoderm	Mesoderm	GSE253190	GSM8016137_205051010137_R02C01
GSM8016138	Mesoderm	Mesoderm	GSE253190	GSM8016138_205051010137_R03C01
GSM6276771	Endoderm	iPSC	GSE207076	GSM6276771_204361720113_R07C01
GSM6276770	Ectoderm	Ectoderm	GSE207076	GSM6276770_204361720113_R08C01
GSM6276774	Ectoderm	Ectoderm	GSE207076	GSM6276774_204361730031_R04C01
GSM6276778	Ectoderm	Ectoderm	GSE207076	GSM6276778_204361730031_R08C01
GSM8016145	iPSC	iPSC	GSE253190	GSM8016145_205045240145_R02C01
GSM8016146	iPSC	iPSC	GSE253190	GSM8016146_205045240145_R03C01
GSM8016147	iPSC	iPSC	GSE253190	GSM8016147_205045240145_R04C01
GSM8016148	iPSC	iPSC	GSE253190	GSM8016148_205046540046_R01C01
GSM8016149	Mesoderm	Mesoderm	GSE253190	GSM8016149_205046540046_R02C01
GSM8016142	Ectoderm	Ectoderm	GSE253190	GSM8016142_205051010137_R07C01
GSM8016143	Ectoderm	Ectoderm	GSE253190	GSM8016143_205051010137_R08C01
GSM8016152	iPSC	iPSC	GSE253190	GSM8016152_205046540046_R05C01
GSM8016153	Mesoderm	Mesoderm	GSE253190	GSM8016153_205046540046_R06C01
GSM8016144	Ectoderm	Ectoderm	GSE253190	GSM8016144_205045240145_R01C01
GSM8016151	Ectoderm	Ectoderm	GSE253190	GSM8016151_205046540046_R04C01
GSM8016156	iPSC	iPSC	GSE253190	GSM8016156_205045560171_R01C01
GSM8016157	Mesoderm	Mesoderm	GSE253190	GSM8016157_205045560171_R02C01
GSM6276775	Endoderm	reject	GSE207076	GSM6276775_204361730031_R03C01
GSM8016155	Ectoderm	Ectoderm	GSE253190	GSM8016155_205046540046_R08C01
GSM8016160	iPSC	iPSC	GSE253190	GSM8016160_205045560171_R05C01
GSM8016161	Mesoderm	Mesoderm	GSE253190	GSM8016161_205045560171_R06C01
GSM6276779	Endoderm	reject	GSE207076	GSM6276779_204361730031_R07C01
GSM8016159	Ectoderm	Ectoderm	GSE253190	GSM8016159_205045560171_R04C01
GSM8016164	iPSC	iPSC	GSE253190	GSM8016164_205046540083_R01C01
GSM8016165	Mesoderm	Mesoderm	GSE253190	GSM8016165_205046540083_R02C01
GSM8016139	Endoderm	iPSC	GSE253190	GSM8016139_205051010137_R04C01
GSM8016163	Ectoderm	Ectoderm	GSE253190	GSM8016163_205045560171_R08C01
GSM8016168	iPSC	iPSC	GSE253190	GSM8016168_205046540083_R05C01
GSM8016169	Mesoderm	Mesoderm	GSE253190	GSM8016169_205046540083_R06C01
GSM8016140	Endoderm	iPSC	GSE253190	GSM8016140_205051010137_R05C01
GSM8016167	Ectoderm	Ectoderm	GSE253190	GSM8016167_205046540083_R04C01
GSM7889822	iPSC	iPSC	GSE247428	GSM7889822_206184840078_R02C01
GSM7889823	iPSC	iPSC	GSE247428	GSM7889823_206184840078_R03C01
GSM7889824	iPSC	iPSC	GSE247428	GSM7889824_206184840078_R04C01
GSM2995445	iPSC	iPSC	GSE110544	GSM2995445_200516380095_R01C01
GSM2995446	iPSC	iPSC	GSE110544	GSM2995446_200516380095_R02C01
GSM2995447	iPSC	iPSC	GSE110544	GSM2995447_200516380095_R03C01
GSM2995448	iPSC	iPSC	GSE110544	GSM2995448_200516380095_R05C01
GSM2995449	iPSC	iPSC	GSE110544	GSM2995449_200516380095_R06C01
GSM2995450	iPSC	iPSC	GSE110544	GSM2995450_200516380095_R07C01
GSM2995451	iPSC	iPSC	GSE110544	GSM2995451_200516380095_R08C01
GSM2995452	iPSC	iPSC	GSE110544	GSM2995452_200516380158_R01C01
GSM2995453	iPSC	iPSC	GSE110544	GSM2995453_200516380158_R03C01
GSM2995454	iPSC	iPSC	GSE110544	GSM2995454_200516380158_R04C01
GSM2995455	iPSC	iPSC	GSE110544	GSM2995455_200516380158_R05C01
GSM2995456	iPSC	iPSC	GSE110544	GSM2995456_200516380158_R06C01
GSM2995457	iPSC	iPSC	GSE110544	GSM2995457_200516380158_R07C01
GSM2995458	iPSC	iPSC	GSE110544	GSM2995458_200516380158_R08C01
GSM2995459	iPSC	iPSC	GSE110544	GSM2995459_200516380200_R01C01
GSM2995460	iPSC	iPSC	GSE110544	GSM2995460_200516380200_R02C01
GSM2995461	iPSC	iPSC	GSE110544	GSM2995461_200516380200_R03C01
GSM2995462	iPSC	iPSC	GSE110544	GSM2995462_200516380200_R04C01
GSM2995463	iPSC	iPSC	GSE110544	GSM2995463_200516380200_R05C01
GSM2995464	iPSC	iPSC	GSE110544	GSM2995464_200516380200_R06C01
GSM2995465	iPSC	iPSC	GSE110544	GSM2995465_200516380200_R07C01
GSM2995466	iPSC	iPSC	GSE110544	GSM2995466_200516380200_R08C01
GSM2995467	iPSC	iPSC	GSE110544	GSM2995467_200517480007_R01C01
GSM2995468	iPSC	iPSC	GSE110544	GSM2995468_200517480007_R02C01
GSM2995469	iPSC	iPSC	GSE110544	GSM2995469_200517480007_R03C01
GSM2995470	iPSC	iPSC	GSE110544	GSM2995470_200517480007_R04C01
GSM2995471	iPSC	iPSC	GSE110544	GSM2995471_200517480007_R05C01
GSM2995472	iPSC	iPSC	GSE110544	GSM2995472_200517480007_R06C01
GSM2995473	iPSC	iPSC	GSE110544	GSM2995473_200517480007_R07C01
GSM2995474	iPSC	iPSC	GSE110544	GSM2995474_200517480007_R08C01
GSM2995475	iPSC	iPSC	GSE110544	GSM2995475_200517480035_R01C01
GSM2995476	iPSC	iPSC	GSE110544	GSM2995476_200517480035_R02C01
GSM2995477	iPSC	iPSC	GSE110544	GSM2995477_200517480035_R03C01
GSM2995478	iPSC	iPSC	GSE110544	GSM2995478_200517480035_R04C01
GSM2995479	iPSC	iPSC	GSE110544	GSM2995479_200517480035_R05C01
GSM2995480	iPSC	iPSC	GSE110544	GSM2995480_200517480035_R06C01
GSM2995481	iPSC	iPSC	GSE110544	GSM2995481_200517480035_R07C01
GSM2995482	iPSC	iPSC	GSE110544	GSM2995482_200517480035_R08C01
GSM2995483	iPSC	iPSC	GSE110544	GSM2995483_200517480037_R01C01
GSM2995484	iPSC	iPSC	GSE110544	GSM2995484_200517480037_R02C01
GSM2995485	iPSC	iPSC	GSE110544	GSM2995485_200517480037_R03C01
GSM2995486	iPSC	iPSC	GSE110544	GSM2995486_200517480037_R04C01
GSM2995487	iPSC	iPSC	GSE110544	GSM2995487_200517480037_R05C01
GSM2995488	iPSC	iPSC	GSE110544	GSM2995488_200517480037_R06C01
GSM2995489	iPSC	iPSC	GSE110544	GSM2995489_200517480037_R07C01
GSM2995490	iPSC	iPSC	GSE110544	GSM2995490_200517480037_R08C01
GSM2995491	iPSC	iPSC	GSE110544	GSM2995491_200517480085_R01C01
GSM2995492	iPSC	iPSC	GSE110544	GSM2995492_200517480085_R02C01
GSM2995493	iPSC	iPSC	GSE110544	GSM2995493_200517480085_R03C01
GSM2995494	iPSC	iPSC	GSE110544	GSM2995494_200517480085_R04C01
GSM2995495	iPSC	iPSC	GSE110544	GSM2995495_200517480085_R05C01
GSM2995496	iPSC	iPSC	GSE110544	GSM2995496_200517480085_R06C01
GSM2995497	iPSC	iPSC	GSE110544	GSM2995497_200517480085_R07C01
GSM2995498	iPSC	iPSC	GSE110544	GSM2995498_200517480085_R08C01
GSM2995499	iPSC	iPSC	GSE110544	GSM2995499_200516380055_R05C01
GSM2995500	iPSC	iPSC	GSE110544	GSM2995500_200516380055_R06C01
GSM2995501	iPSC	iPSC	GSE110544	GSM2995501_200516380055_R07C01
GSM2995502	iPSC	iPSC	GSE110544	GSM2995502_200516380055_R08C01
GSM4830545	iPSC	iPSC	GSE159479	GSM4830545_203286230242_R01C01
GSM4830547	iPSC	iPSC	GSE159479	GSM4830547_203286230242_R03C01
GSM4830548	iPSC	iPSC	GSE159479	GSM4830548_203286230242_R04C01
GSM4830549	iPSC	iPSC	GSE159479	GSM4830549_203286230242_R05C01
GSM4830553	iPSC	iPSC	GSE159479	GSM4830553_203287590019_R02C01
GSM4830555	iPSC	iPSC	GSE159479	GSM4830555_203287590019_R04C01
GSM4830557	iPSC	iPSC	GSE159479	GSM4830557_203287590019_R06C01
GSM4830560	iPSC	iPSC	GSE159479	GSM4830560_203287590021_R01C01
GSM4830563	iPSC	iPSC	GSE159479	GSM4830563_203287590021_R05C01
GSM4830564	iPSC	iPSC	GSE159479	GSM4830564_203287590021_R06C01
GSM4830565	iPSC	iPSC	GSE159479	GSM4830565_203287590021_R07C01
GSM4830567	iPSC	iPSC	GSE159479	GSM4830567_203287590031_R01C01
GSM4830569	iPSC	iPSC	GSE159479	GSM4830569_203287590031_R04C01
GSM4830572	iPSC	iPSC	GSE159479	GSM4830572_203287590031_R07C01
GSM4830576	iPSC	iPSC	GSE159479	GSM4830576_203960200047_R03C01
GSM4830577	iPSC	iPSC	GSE159479	GSM4830577_203960200047_R04C01
GSM4830579	iPSC	iPSC	GSE159479	GSM4830579_203960200047_R06C01
GSM4830580	iPSC	iPSC	GSE159479	GSM4830580_203960200047_R08C01
GSM6278621	iPSC	iPSC	GSE207108	GSM6278621_204792210038_R01C01
GSM6278622	iPSC	iPSC	GSE207108	GSM6278622_204424040021_R04C01
GSM5462342	iPSC	iPSC	GSE180402	GSM5462342_202884930034_R05C01
GSM5462343	iPSC	iPSC	GSE180402	GSM5462343_202884930035_R01C01
GSM5462344	iPSC	iPSC	GSE180402	GSM5462344_202884930034_R03C01
GSM5462345	iPSC	iPSC	GSE180402	GSM5462345_202884930034_R06C01
GSM5462346	iPSC	iPSC	GSE180402	GSM5462346_202884930035_R02C01
GSM5462347	iPSC	iPSC	GSE180402	GSM5462347_202884930034_R07C01
GSM5462348	iPSC	iPSC	GSE180402	GSM5462348_202884930035_R03C01
GSM5462349	iPSC	iPSC	GSE180402	GSM5462349_202884930034_R08C01
GSM5462350	iPSC	iPSC	GSE180402	GSM5462350_202884930034_R04C01
GSM8016171	Ectoderm	Ectoderm	GSE253190	GSM8016171_205046540083_R08C01
GSM8016141	Endoderm	iPSC	GSE253190	GSM8016141_205045240086_R01C01
GSM8016150	Endoderm	reject	GSE253190	GSM8016150_205046540046_R03C01
GSM8016154	Endoderm	reject	GSE253190	GSM8016154_205046540046_R07C01
GSM2285110	Ectoderm	reject	GSE85828	GSM2285110_3999442133_R03C01
GSM8016158	Endoderm	reject	GSE253190	GSM8016158_205045560171_R03C01
GSM6276773	iPSC	iPSC	GSE207076	GSM6276773_204361720113_R05C01
GSM6276777	iPSC	iPSC	GSE207076	GSM6276777_204361730031_R01C01
GSM2285169	Ectoderm	reject	GSE85828	GSM2285169_9422493050_R02C01
GSM8016162	Endoderm	reject	GSE253190	GSM8016162_205045560171_R07C01
GSM6276781	iPSC	iPSC	GSE207076	GSM6276781_204361730031_R05C01
GSM6276772	Mesoderm	Mesoderm	GSE207076	GSM6276772_204361720113_R06C01
GSM5872771	Astrocyte	Astrocyte	GSE196339	GSM5872771_202262730089_R01C01
GSM5872772	Astrocyte	Astrocyte	GSE196339	GSM5872772_202262730089_R05C01
GSM5872773	Astrocyte	Astrocyte	GSE196339	GSM5872773_202262730150_R01C01
GSM8016166	Endoderm	reject	GSE253190	GSM8016166_205046540083_R03C01
GSM5872775	Astrocyte	Astrocyte	GSE196339	GSM5872775_202274990160_R05C01
GSM5872776	Astrocyte	Astrocyte	GSE196339	GSM5872776_202262730089_R02C01
GSM5872777	Astrocyte	Astrocyte	GSE196339	GSM5872777_202262730089_R06C01
GSM5872778	Astrocyte	Astrocyte	GSE196339	GSM5872778_202262730150_R02C01
GSM8016170	Endoderm	reject	GSE253190	GSM8016170_205046540083_R07C01
GSM5872780	Astrocyte	Astrocyte	GSE196339	GSM5872780_202274990160_R06C01
GSM6276776	Mesoderm	Mesoderm	GSE207076	GSM6276776_204361730031_R02C01
GSM6276780	Mesoderm	Mesoderm	GSE207076	GSM6276780_204361730031_R06C01
GSM2285118	iPSC	iPSC	GSE85828	GSM2285118_6264488096_R01C02
GSM2285119	iPSC	iPSC	GSE85828	GSM2285119_6264488096_R02C02
GSM2285120	iPSC	iPSC	GSE85828	GSM2285120_6264488096_R03C02
GSM2285121	iPSC	iPSC	GSE85828	GSM2285121_6264488096_R04C02
GSM2285122	iPSC	iPSC	GSE85828	GSM2285122_6264488096_R05C01
GSM2285123	iPSC	iPSC	GSE85828	GSM2285123_6264488096_R06C01
GSM2285124	iPSC	iPSC	GSE85828	GSM2285124_6264488102_R01C01
GSM2285156	Endoderm	reject	GSE85828	GSM2285156_9341679025_R01C01
GSM2285126	iPSC	iPSC	GSE85828	GSM2285126_6264488102_R03C01
GSM2285127	iPSC	iPSC	GSE85828	GSM2285127_6264488102_R04C01
GSM2285128	iPSC	iPSC	GSE85828	GSM2285128_6264488102_R05C01
GSM2285129	iPSC	iPSC	GSE85828	GSM2285129_6264488102_R06C01
GSM2285130	iPSC	iPSC	GSE85828	GSM2285130_7970368067_R01C01
GSM2285131	iPSC	iPSC	GSE85828	GSM2285131_7970368067_R01C02
GSM2285132	iPSC	iPSC	GSE85828	GSM2285132_7970368067_R02C01
GSM2285133	iPSC	iPSC	GSE85828	GSM2285133_7970368067_R02C02
GSM2285134	iPSC	iPSC	GSE85828	GSM2285134_7970368067_R03C01
GSM2285136	iPSC	iPSC	GSE85828	GSM2285136_7970368067_R04C02
GSM2285137	iPSC	iPSC	GSE85828	GSM2285137_7970368067_R06C01
GSM2285138	iPSC	iPSC	GSE85828	GSM2285138_7970368067_R06C02
GSM2285139	iPSC	iPSC	GSE85828	GSM2285139_9247377064_R01C01
GSM2285140	iPSC	iPSC	GSE85828	GSM2285140_9247377064_R01C02
GSM2285141	iPSC	iPSC	GSE85828	GSM2285141_9247377064_R02C01
GSM2285142	iPSC	iPSC	GSE85828	GSM2285142_9247377064_R02C02
GSM2285143	iPSC	iPSC	GSE85828	GSM2285143_9247377064_R03C01
GSM2285144	iPSC	iPSC	GSE85828	GSM2285144_9247377064_R03C02
GSM2285145	iPSC	iPSC	GSE85828	GSM2285145_9247377064_R04C01
GSM2285165	Endoderm	reject	GSE85828	GSM2285165_9341679025_R06C01
GSM2285147	iPSC	iPSC	GSE85828	GSM2285147_9247377064_R05C02
GSM2285148	iPSC	iPSC	GSE85828	GSM2285148_9247377064_R06C02
GSM2285172	Endoderm	reject	GSE85828	GSM2285172_9422493050_R03C02
GSM2285153	Ectoderm	Ectoderm	GSE85828	GSM2285153_9341679022_R05C01
GSM2285176	Endoderm	reject	GSE85828	GSM2285176_9422493050_R05C02
GSM2285158	Ectoderm	Ectoderm	GSE85828	GSM2285158_9341679025_R02C01
GSM2285180	Endoderm	reject	GSE85828	GSM2285180_9422493126_R01C02
GSM2285162	Ectoderm	Ectoderm	GSE85828	GSM2285162_9341679025_R04C01
GSM2285190	Endoderm	reject	GSE85828	GSM2285190_9422493126_R06C02
GSM2285195	Endoderm	reject	GSE85828	GSM2285195_9422493168_R06C02
GSM2285166	iPSC	iPSC	GSE85828	GSM2285166_9341679025_R06C02
GSM2285167	Ectoderm	Ectoderm	GSE85828	GSM2285167_9422493050_R01C01
GSM2285211	Endoderm	reject	GSE85828	GSM2285211_9934089038_R02C02
GSM2285125	iPSC	reject	GSE85828	GSM2285125_6264488102_R02C01
GSM2285171	iPSC	iPSC	GSE85828	GSM2285171_9422493050_R03C01
GSM2285146	iPSC	reject	GSE85828	GSM2285146_9247377064_R04C02
GSM2285173	Mesoderm	iPSC	GSE85828	GSM2285173_9422493050_R04C01
GSM2285159	iPSC	reject	GSE85828	GSM2285159_9341679025_R02C02
GSM2285179	iPSC	iPSC	GSE85828	GSM2285179_9422493126_R01C01
GSM2817874	iPSC	reject	GSE105093	9647450115_R04C02
GSM2285112	Mesoderm	reject	GSE85828	GSM2285112_3999442133_R04C01
GSM2285183	iPSC	iPSC	GSE85828	GSM2285183_9422493126_R03C01
GSM2285185	iPSC	iPSC	GSE85828	GSM2285185_9422493126_R04C01
GSM2285149	Mesoderm	reject	GSE85828	GSM2285149_9341679022_R03C01
GSM2285187	iPSC	iPSC	GSE85828	GSM2285187_9422493126_R05C01
GSM2285189	Ectoderm	Ectoderm	GSE85828	GSM2285189_9422493126_R06C01
GSM2285164	Mesoderm	reject	GSE85828	GSM2285164_9341679025_R05C01
GSM2285168	Mesoderm	reject	GSE85828	GSM2285168_9422493050_R01C02
GSM2285182	Mesoderm	reject	GSE85828	GSM2285182_9422493126_R02C02
GSM2285196	iPSC	iPSC	GSE85828	GSM2285196_9934089035_R01C01
GSM2285200	Ectoderm	Ectoderm	GSE85828	GSM2285200_9934089035_R03C01
GSM2285207	iPSC	iPSC	GSE85828	GSM2285207_9934089035_R06C02
GSM2285186	Mesoderm	reject	GSE85828	GSM2285186_9422493126_R04C02
GSM2285193	Mesoderm	reject	GSE85828	GSM2285193_9422493168_R04C02
GSM2817868	iPSC	iPSC	GSE105093	9647450115_R04C01
GSM2817869	iPSC	iPSC	GSE105093	9647450115_R05C01
GSM2817870	iPSC	iPSC	GSE105093	9647450115_R06C01
GSM2817871	iPSC	iPSC	GSE105093	9647450115_R01C02
GSM2817872	iPSC	iPSC	GSE105093	9647450115_R02C02
GSM2817873	iPSC	iPSC	GSE105093	9647450115_R03C02
GSM2285215	Mesoderm	reject	GSE85828	GSM2285215_9934089038_R04C02
GSM2817875	iPSC	iPSC	GSE105093	9647450115_R05C02
GSM2817876	iPSC	iPSC	GSE105093	9647450115_R06C02
GSM1505332	iPSC	iPSC	GSE61461	GSM1505332_9376538060_R01C01
GSM1505333	iPSC	iPSC	GSE61461	GSM1505333_9376538060_R02C01
GSM1505334	iPSC	iPSC	GSE61461	GSM1505334_9376538060_R03C01
GSM1505335	iPSC	iPSC	GSE61461	GSM1505335_9376538060_R03C02
GSM1505336	iPSC	iPSC	GSE61461	GSM1505336_9376538060_R05C01
GSM1505337	iPSC	iPSC	GSE61461	GSM1505337_9376538060_R01C02
GSM1505338	iPSC	iPSC	GSE61461	GSM1505338_9376538060_R04C02
GSM1505339	iPSC	iPSC	GSE61461	GSM1505339_9376538060_R05C02
GSM1505340	iPSC	iPSC	GSE61461	GSM1505340_9376538060_R06C02
GSM1505341	iPSC	iPSC	GSE61461	GSM1505341_9934625013_R05C01
GSM1505342	iPSC	iPSC	GSE61461	GSM1505342_9934625013_R06C01
GSM1505343	iPSC	iPSC	GSE61461	GSM1505343_9934625013_R01C02
GSM1982302	iPSC	iPSC	GSE76372	GSM1982302_100973270132_R04C02
GSM1982306	iPSC	iPSC	GSE76372	GSM1982306_100896700003_R02C01
GSM1982307	iPSC	iPSC	GSE76372	GSM1982307_100896700003_R03C01
GSM4205547	iPSC	iPSC	GSE141521	GSM4205547_7539308047_R06C01
GSM4205548	iPSC	iPSC	GSE141521	GSM4205548_7539308047_R01C02
GSM4205549	iPSC	iPSC	GSE141521	GSM4205549_9513149028_R03C02
GSM4205550	iPSC	iPSC	GSE141521	GSM4205550_7539308053_R06C01
GSM4205551	iPSC	iPSC	GSE141521	GSM4205551_7539308053_R01C02
GSM4205552	iPSC	iPSC	GSE141521	GSM4205552_5822986024_R04C01

### Sheet: Not Classifiable
Sample_accession	Cell_Type_Original	SteMClass_Predicted_Class	Project_accession	idat	Clarification
GSM4977111	Endoderm 48 hr	iPSC	GSE163322	GSM4977111_202273260001_R08C01	Very early/partial induction; does not represent stable definitive endoderm as defined in SteMClass
GSM4977112	Endoderm 54 hr	iPSC	GSE163322	GSM4977112_202259490051_R01C01	Very early/partial induction; does not represent stable definitive endoderm as defined in SteMClass
GSM4977113	Endoderm 60 hr	iPSC	GSE163322	GSM4977113_202259490051_R02C01	Intermediate between iPSC and definitive endoderm; outside SteMClass stage definitions
GSM4977114	Endoderm 66 hr	reject	GSE163322	GSM4977114_202259490051_R03C01	Intermediate between iPSC and definitive endoderm; outside SteMClass stage definitions
GSM4977144	Hepatocyte day 0	iPSC	GSE163324	GSM4977144_202262730170_R01C01	Hepatocyte protocol - but likely iPSC
GSM4977146	Hepatocyte day 14	reject	GSE163324	GSM4977146_202262730170_R03C01	Hepatocyte protocol - not currently represented in SteMClass
GSM4977147	Hepatocyte day 21	reject	GSE163324	GSM4977147_202262730170_R04C01	Hepatocyte protocol - not currently represented in SteMClass
GSM4977148	Hepatocyte day 28	reject	GSE163324	GSM4977148_202262730170_R05C01	Hepatocyte protocol - not currently represented in SteMClass
GSM5928874	Anterior Foregut Endoderm	iPSC	GSE197723	GSM5928874_203833040106_R04C01	Developmentally more advanced than SteMClass definitive endoderm
GSM5928875	Lung Epithelial Day 15-25	Mesoderm	GSE197723	GSM5928875_203833040106_R05C01	Broader epithelial-leaning population (KGF/FGF10/EGF) vs CPM⁺ lung progenitors, not represented in SteMClass
GSM5928878	Lung Epithelial Day 15-25	reject	GSE197723	GSM5928878_203833040106_R08C01	Broader epithelial-leaning population (KGF/FGF10/EGF) vs CPM⁺ lung progenitors, not represented in SteMClass
GSM5928882	Anterior Foregut Endoderm	iPSC	GSE197723	GSM5928882_203833040026_R04C01	Developmentally more advanced than SteMClass definitive endoderm
GSM5928883	Lung Epithelial Day 15-25	reject	GSE197723	GSM5928883_203833040026_R05C01	Broader epithelial-leaning population (KGF/FGF10/EGF) vs CPM⁺ lung progenitors, not represented in SteMClass
GSM5928886	Lung Epithelial Day 15-25	reject	GSE197723	GSM5928886_203833040026_R08C01	Broader epithelial-leaning population (KGF/FGF10/EGF) vs CPM⁺ lung progenitors, not represented in SteMClass
GSM7519742	Neural progenitors	reject	GSE236202	GSM7519742_205055460068_R01C01	Neural progenitors expanded in EGF/FGF2, rosette-derived, radial glia–like; not represented in SteMClass
GSM7519743	Neural progenitors	reject	GSE236202	GSM7519743_205055460068_R02C01	Neural progenitors expanded in EGF/FGF2, rosette-derived, radial glia–like; not represented in SteMClass
GSM7519744	Neural progenitors	reject	GSE236202	GSM7519744_205055460068_R03C01	Neural progenitors expanded in EGF/FGF2, rosette-derived, radial glia–like; not represented in SteMClass
GSM7519745	Neural progenitors	reject	GSE236202	GSM7519745_205055460068_R04C01	Neural progenitors expanded in EGF/FGF2, rosette-derived, radial glia–like; not represented in SteMClass
GSM7519746	Neural progenitors	reject	GSE236202	GSM7519746_205055460068_R05C01	Neural progenitors expanded in EGF/FGF2, rosette-derived, radial glia–like; not represented in SteMClass
GSM7519747	Neural progenitors	reject	GSE236202	GSM7519747_205055460068_R06C01	Neural progenitors expanded in EGF/FGF2, rosette-derived, radial glia–like; not represented in SteMClass
GSM7519748	Neural progenitors	reject	GSE236202	GSM7519748_205055460068_R07C01	Neural progenitors expanded in EGF/FGF2, rosette-derived, radial glia–like; not represented in SteMClass
GSM7519749	Neural progenitors	reject	GSE236202	GSM7519749_205055460068_R08C01	Neural progenitors expanded in EGF/FGF2, rosette-derived, radial glia–like; not represented in SteMClass
GSM6276782	Embryoid Body	iPSC	GSE207076	GSM6276782_205022030107_R01C01	Embryoid bodies are heterogeneous, multi-lineage aggregates not represented in SteMClass
GSM6276783	Embryoid Body	reject	GSE207076	GSM6276783_205022030107_R02C01	Embryoid bodies are heterogeneous, multi-lineage aggregates not represented in SteMClass
GSM6276784	Embryoid Body	reject	GSE207076	GSM6276784_205022030107_R03C01	Embryoid bodies are heterogeneous, multi-lineage aggregates not represented in SteMClass
GSM6276785	Embryoid Body	iPSC	GSE207076	GSM6276785_205022030107_R04C01	Embryoid bodies are heterogeneous, multi-lineage aggregates not represented in SteMClass
GSM6276786	Embryoid Body	Ectoderm	GSE207076	GSM6276786_205022030107_R05C01	Embryoid bodies are heterogeneous, multi-lineage aggregates not represented in SteMClass
GSM6276787	Embryoid Body	reject	GSE207076	GSM6276787_205022030107_R06C01	Embryoid bodies are heterogeneous, multi-lineage aggregates not represented in SteMClass
GSM6276788	Embryoid Body	iPSC	GSE207076	GSM6276788_205022030107_R07C01	Embryoid bodies are heterogeneous, multi-lineage aggregates not represented in SteMClass
GSM6276789	Embryoid Body	reject	GSE207076	GSM6276789_205022030107_R08C01	Embryoid bodies are heterogeneous, multi-lineage aggregates not represented in SteMClass
GSM6276790	Embryoid Body	reject	GSE207076	GSM6276790_205022030012_R01C01	Embryoid bodies are heterogeneous, multi-lineage aggregates not represented in SteMClass
GSM5872781	Neural progenitors differentiated from iPSC	reject	GSE196339	GSM5872781_202262730089_R03C01	Developmentally more advanced than SteMClass NSC
GSM5872782	Neural progenitors differentiated from iPSC	reject	GSE196339	GSM5872782_202262730089_R07C01	Developmentally more advanced than SteMClass NSC
GSM5872783	Neural progenitors differentiated from iPSC	reject	GSE196339	GSM5872783_202262730150_R03C01	Developmentally more advanced than SteMClass NSC
GSM5872784	Neural progenitors differentiated from iPSC	reject	GSE196339	GSM5872784_201503670121_R03C01	Developmentally more advanced than SteMClass NSC
GSM5872785	Neural progenitors differentiated from iPSC	reject	GSE196339	GSM5872785_202274990160_R03C01	Developmentally more advanced than SteMClass NSC
GSM5872786	Neural progenitors differentiated from iPSC	reject	GSE196339	GSM5872786_202274990160_R07C01	Developmentally more advanced than SteMClass NSC
GSM5872787	Glioblastoma initiating cell	reject	GSE196339	GSM5872787_201503670020_R07C01	Glioblastoma initiating cell
GSM5872788	Glioblastoma initiating cell	reject	GSE196339	GSM5872788_201503670121_R02C01	Glioblastoma initiating cell
GSM5872789	Induced oligodendrocyte progenitor	reject	GSE196339	GSM5872789_202047860017_R04C01	Not currently represented in SteMClass
GSM5872790	Induced oligodendrocyte progenitor	reject	GSE196339	GSM5872790_202047860017_R02C01	Not currently represented in SteMClass
GSM5872791	Induced oligodendrocyte progenitor	reject	GSE196339	GSM5872791_202047860017_R03C01	Not currently represented in SteMClass
GSM5872792	Induced oligodendrocyte progenitor	reject	GSE196339	GSM5872792_202047860017_R06C01	Not currently represented in SteMClass
GSM5872793	Induced oligodendrocyte progenitor	reject	GSE196339	GSM5872793_202047860017_R01C01	Not currently represented in SteMClass
GSM5872794	Induced oligodendrocyte progenitor	reject	GSE196339	GSM5872794_202262730089_R04C01	Not currently represented in SteMClass
GSM5872795	Induced oligodendrocyte progenitor	reject	GSE196339	GSM5872795_202262730089_R08C01	Not currently represented in SteMClass
GSM5872796	Induced oligodendrocyte progenitor	reject	GSE196339	GSM5872796_202262730150_R04C01	Not currently represented in SteMClass
GSM5872797	Induced oligodendrocyte progenitor	reject	GSE196339	GSM5872797_202274990160_R04C01	Not currently represented in SteMClass
GSM5872798	Induced oligodendrocyte progenitor	reject	GSE196339	GSM5872798_202274990160_R08C01	Not currently represented in SteMClass
GSM2817865	Neurons differentiated from iPSC	reject	GSE105093	GSM2817865_9647450115_R01C01	Day 38 dopaminergic neurons - not represented in SteMClass
GSM2817866	Neurons differentiated from iPSC	reject	GSE105093	GSM2817866_9647450115_R02C01	Day 38 dopaminergic neurons - not represented in SteMClass
GSM2817867	Neurons differentiated from iPSC	reject	GSE105093	GSM2817867_9647450115_R03C01	Day 38 dopaminergic neurons - not represented in SteMClass
GSM4977115	Endoderm 72 hr	reject	GSE163322	202259490051_R04C01	in vitro definitive endoderm differentiation was performed using Cellartis® Definitive Endoderm Differentiation Kit (Takara Bio Inc.) On day 7, the DE cells are ready to be differentiated to downstream linages, or to be assayed for the formation of definitive endoderm
GSM4977145	Hepatocyte day 7	reject	GSE163322	202262730170_R02C01	hepatocyte differentiation was performed using Cellartis® Hepatocyte Differentiation Kit (Takara Bio Inc.)
